# Co-Circulation of Multiple Kolmiovirus Lineages Through Vertebrate Evolution

**DOI:** 10.64898/2026.06.05.730526

**Authors:** Lauren Lim, Kate van Brussel, Julien Mélade, Miriam Boucher, Benjamin B. Parrott, Sarah L. Whiteley, Ethan Mandojana, Thomas R. Rainwater, James T. Anderson, Karrie Rose, Edward C. Holmes

**Affiliations:** School of Medical Sciences, the University of Sydney, Sydney, NSW 2006, Australia; Belle W. Baruch Institute of Coastal Ecology and Forest Science, Clemson University, Georgetown, South Carolina, USA; Savannah River Ecology Laboratory, University of Georgia, Aiken, SC, USA; Eugene P. Odum School of Ecology, University of Georgia, Athens, GA, USA; Institute for Applied Ecology, University of Canberra, Bruce, Australia; Department of Molecular Biology, Princeton University, Princeton, NJ, USA; Tom Yawkey Wildlife Center and Belle W. Baruch Institute of Coastal Ecology and Forest Science, Clemson University, PO Box 596, Georgetown, SC 29442, USA; Australian Registry of Wildlife Health, Taronga Conservation Society Australia, Mosman, NSW 2088, Australia

**Author notes:** Prof. Edward C. Holmes **Email:**.

**Keywords:** Deltavirus, *Kolmioviridae*, Evolution, Phylogeny, Co-Divergence

## Abstract

Although once only characterized by human hepatitis deltavirus (HDV), membership of the family *Kolmioviridae* has dramatically expanded in recent years. Despite this transformation in our understanding of the host range of kolmioviruses, the evolutionary history of this enigmatic group of RNA viruses is unclear. Kolmioviruses are characterized as small (∼1.7kb) satellite viruses that encode a single ∼200 amino acid delta antigen (DAg) and require unrelated helper viruses for replication. Here, we describe eight novel kolmioviruses from metatranscriptomic studies of the American alligator (*Alligator missippiensis*), red kangaroo (*Osphranter rufus*), and central bearded dragon (*Pogona vitticeps*), as well as avian kolmioviruses mined from the Sequence Read Archive (SRA). Although the novel kolmioviruses were often found in samples co-infected by other viruses, there was no evidence for the presence of hepatitis B virus as seen in HDV. By employing a range of sequence data sets, alignment methods, alignment trimming methods, and substitution models, we provide an evolutionary history of the *Kolmioviridae* that maximizes the extent of virus-host co-divergence and refines estimates of their evolutionary timescale. Although DAg amino acid sequences are more conserved than nucleotide sequences and hence might be expected to result in more accurate phylogenetic trees, we show that full genome nucleotide sequences likely provide the best representation of kolmiovirus evolution. More broadly, our results reveal that irrespective of the data set used, multiple distinct kolmiovirus lineages have co-circulated throughout vertebrate evolution over timescales spanning hundreds of millions of years, with the association between HDV and HBV appearing only recently.

**Significance Statement:** Kolmioviruses are satellite RNA viruses, with hepatitis deltavirus (HDV) associated with human disease following co-infection with hepatitis B virus (HBV) the best characterized. Although a growing number of animal kolmioviruses have been identified in metagenomic studies and associated with a range of helper viruses, the evolutionary origins and history of this important and unique group of viruses is unknown. By identifying novel kolmioviruses in a range vertebrate hosts, including American alligators, we show that highly diverse lineages of kolmioviruses have co-circulated for the duration of vertebrate evolution with clear evidence of virus-host co-divergence, and are associated with a variety of potential helper viruses. Despite this antiquity, we present evidence that the HDV-HBV association only recently evolved in human populations.
