## Supplementary Tables S1-S3 for "Co-Circulation of Multiple Kolmiovirus Lineages Through Vertebrate Evolution"

### Sheet: Table S1. Seq Libraries + Pools
SRA	Pool	Date	Sate	Location	Sample ID	Sex	Total length (cm)	Type	Whole Blood	Cloaca	Throat	Liver	Lung
SRR38998518	tSCR	2024-08-28	SC	Santee Coastal Reserve	BI-37	F	243	Live			1
		2024-08-28	SC	Santee Coastal Reserve	BI-38	M	239	Live			1
		2024-08-28	SC	Santee Coastal Reserve	BI-39	F	255	Live			1
		2024-08-28	SC	Santee Coastal Reserve	BI-40	M	268.5	Live			1
		2024-08-28	SC	Santee Coastal Reserve	BI-41	F	273	Live			1
SRR38998517	SC266	2025-04-29	SC	Mount Pleasant, SC 32.893002,-79.828723	266	-		Post-mortem	1	1		1	1
SRR38998516	AL147	2024-08-15	AL	Tennesaw River - Mobile Delta	AL-147	M	318.5	Post-mortem		1	1	1	1
SRR38998515	Hay02	2025		Australia	Hay02	-	-	Post-mortem					1
SRR38998514	CBB liver	2025	Canberra	Australia	-	-	-	Post-mortem				1
SRR38998513	CBB lung	2025	Canberra	Australia	-	-	-	Post-mortem					1

### Sheet: Table S2. List of SRA libraries
SRA	Host	Vertebrate/Invertebrate host	Deltavirus positive	Candidate helper virus/Other viruses present
SRR10526830	Serinus serinus (European serin)	Vertebrate	+	Canary bornavirus (Iwamoto et al, 2021)
SRR10526836	Serinus serinus (European serin)	Vertebrate	+	Canary bornavirus (Iwamoto et al, 2021)
SRR10526841	Serinus serinus (European serin)	Vertebrate	+	Canary bornavirus (Iwamoto et al, 2021)
SRR10526845	Serinus serinus (European serin)	Vertebrate	+	Canary bornavirus (Iwamoto et al, 2021)
ERR2756801	Bat	Vertebrate	+	Bergner et al. (2021)
ERR3569467	Bat	Vertebrate	+	Bergner et al. (2021)
SRR6291295	Chinese fire belly newt	Vertebrate	+	Many as listed in Chang et al (2019)
SRR6291301	Chinese fire belly newt	Vertebrate	+	Many as listed in Chang et al (2019)
SRR6291319	Donghai and Huanghai fish	Vertebrate	+	Many as listed in Chang et al (2019)
SRR9112934	Embden goose	Vertebrate	+	Torovirus, picornavirus and many invertebrate viruses
SRR13507971	Emberiza melanocephala (Black headed bunting)	Vertebrate	+	-
SRR10526817	Haemorhous mexicanus (house finch)	Vertebrate	+	Canary bornavirus (Iwamoto et al, 2021)
SRR10526823	Haemorhous mexicanus (house finch)	Vertebrate	+	Canary bornavirus (Iwamoto et al, 2021)
SRR10526824	Haemorhous mexicanus (house finch)	Vertebrate	+	Canary bornavirus (Iwamoto et al, 2021)
SRR8954567	Amboli leaping frog	Vertebrate	+	-
SRR9112925	Mallard duck	Vertebrate	+	Many invertebrate viruses
SRR13480239	Monk parakeet	Vertebrate	+	Parrot bornavirus
SRR13480240	Monk parakeet	Vertebrate	+	Parrot bornavirus
SRR13480241	Monk parakeet	Vertebrate	+	Parrot bornavirus
SRR13480244	Monk parakeet	Vertebrate	+	Parrot bornavirus
SRR13480245	Monk parakeet	Vertebrate	+	Parrot bornavirus
SRR13480246	Monk parakeet	Vertebrate	+	Parrot bornavirus
SRR13480248	Monk parakeet	Vertebrate	+	Parrot bornavirus
SRR4256033	Odocoileus virginianus (white-tailed deer)	Vertebrate	+	-
SRR7244698	Periparus venustulus (yellow bellied tit)	Vertebrate	+	-
SRR7244696	Periparus venustulus (yellow bellied tit)	Vertebrate	+	-
SRR7244693	Periparus venustulus (yellow bellied tit)	Vertebrate	+	-
SRR7244697	Periparus venustulus (yellow bellied tit)	Vertebrate	+	-
SRR21669561	Pigeon	Vertebrate	+	Hepacivirus
SRR2915371	Serinus canaria (yellow canary)	Vertebrate	+	Canary bornavirus (Iwamoto et al, 2021)
SRR10526804	Serinus canaria (yellow canary)	Vertebrate	+	Canary bornavirus (Iwamoto et al, 2021)
SRR10526805	Serinus canaria (yellow canary)	Vertebrate	+	Canary bornavirus (Iwamoto et al, 2021)
SRR10526806	Serinus canaria (yellow canary)	Vertebrate	-	-
SRR10526807	Serinus canaria (yellow canary)	Vertebrate	+	Canary bornavirus (Iwamoto et al, 2021)
SRR10526821	Serinus canaria (yellow canary)	Vertebrate	+	Canary bornavirus (Iwamoto et al, 2021)
SRR10526846	Serinus canaria (yellow canary)	Vertebrate	+	Canary bornavirus (Iwamoto et al, 2021)
SRR10526848	Serinus canaria (yellow canary)	Vertebrate	+	Canary bornavirus (Iwamoto et al, 2021)
SRR10526849	Serinus canaria (yellow canary)	Vertebrate	+	Canary bornavirus (Iwamoto et al, 2021)
SRR10526851	Serinus canaria (yellow canary)	Vertebrate	+	Canary bornavirus (Iwamoto et al, 2021)
SRR10526852	Serinus canaria (yellow canary)	Vertebrate	+	Canary bornavirus (Iwamoto et al, 2021)
SRR14316819	Serinus canaria (yellow canary)	Vertebrate	+	Canary bornavirus (Iwamoto et al, 2021)
SRR2545943	Taeniopygia guttata (zebra finch)	Vertebrate	+	-
SRR2545946	Taeniopygia guttata (zebra finch)	Vertebrate	+	-
SRR13358566	Taeniopygia guttata (zebra finch)	Vertebrate	+	-
SRR6291307	Wenling graceful catshark	Vertebrate	+	Many as listed in Chang et al (2019)
SRR12300397	Babylonia areolate (sea snail)	Invertebrate	-	-
SRR3400941	Lepidoptera (winged insect)	Invertebrate	+	Many invertebrate viruses
SRR8924822	Occasitermes (termite)	Invertebrate	+	Many invertebrate viruses
SRR8924823	Occasitermes (termite)	Invertebrate	+	Many invertebrate viruses
SRR9968592	Occasitermes (termite)	Invertebrate	+	Many invertebrate viruses
SRR18390536	Occasitermes (termite)	Invertebrate	+	Many invertebrate viruses
SRR14212517	Occasitermes (termite)	Invertebrate	+	Many invertebrate viruses
SRR8924828	Schedorhinotermes intermedius (termite)	Invertebrate	+	Many invertebrate viruses
SRR8924829	Schedorhinotermes intermedius (termite)	Invertebrate	+	Many invertebrate viruses
SRR9968610	Schedorhinotermes intermedius (termite)	Invertebrate	+	Many invertebrate viruses
Green cells - novel kolmioviruses found in the SRA

### Sheet: Table S3. Deltavirus sequences
Accession	Name	Sequence	Contig ID	Sequence Length	geo_loc_name	Host species	Host common name	Tissue	Author	DOI	host taxid
AB037947.1	AB037947_HDV3	CCUGAGACCGGGGAGCUUCGACGAUCUCUUGUCUCUCCUGAAGGAGGAAGGAGCUCUCGAACGCUCUCCCGACCGCUCGGAUGGGCCGCUUCCGGCAAGAGGGGCCGAAAGUGUGAAGGGAGAGACCGCUCCGAGAGUUGGGAGAAGAAAGAGAGCGAAUGUGUCCGGAGGGAACCCCCAAGCUUUCAACAGAGGAAGAGAGCAAGAUAGAGGAGCCCCCGUGACGCUGGCAGCAUCGCGGACUGGGAGAAGAGAGGCGAAGAAAAGAAGGGGAGUCCCCGAUCGAAUGUCCAUAGGCAGAGAAACCUCUGGAGUCCUCUAGACCGCAAGGAGGAAAUUACCAGCAGGGGGUGAUCCACCCGGAGAUGAGCGGACAAGCCACAUCCAGAGGACCCCUUC…	-	1672	Venezuela	Homo sapien	Human	-	-	-	9606
AB037948.1	AB037948_HDV3	CCUGAGACCGGGGAGCUUCGACGAUCUCUUAUCUCUCCURRAGGAGGAAGGAGCUCUCGAACGCUCUYCCGACYGCUCGGAUGGGCCGCAGCCGRCAAGAAGGGCCGAAAGUGCGAAAGGAGGAACCGCUCCGAGAGUUGGGAGAAGAAAGAGAGCGAAUGUGUCCGGAAGGAACCCCCAAGCUUUCAACAGAGGAAGAGAGCAAGAUAGAGGAGCCCCCGUGACACUGGCAGCGUCGCGGACUGGGAGAGGAGAGGCGAAGAAAAGAAGGGGAGUCCCCGAUCGAAUGGCCGUAGGCAGAGGAACCUCUGGAGUCCUCUAGACCGCAAGGAGGAAAUUACCAGCAGGGGGUGAUCCACCCGGAGAUGAGCGGACAAGCCACAUCCAGAGGACCCCUUC…	-	1673	Venezuela	Homo sapien	Human	-	-	-	9606
AB118845.1	AB118845_HDV4	CCUCGAAAAGGGCGGACGGUCCUGAGAACUCUUAUCUUCCUGUUUAGAAGAGGAGUCUCCUGGACGCUUCCGCCCACUCGGAUGGGCCUCAGUGCCGACAAGGAGCCCGCAGGUGGGAGGAUCAGCUACCGGAGAGGGACGCGAUGGCAAGAGUGGGGGAAAUCUCGGAGGGUGAUCCCAAGAAGGCCAAAGAAGAUUCAAGCGACGAGGGGGGAUCCCCGAGACGCUGGAGACGCCCGGGAACAAGGAAACAGAACAAGGAACGGUAGAAAAGAGCGAGCCUCCCGAUACGAGUUUGCCAGGACCUAUCAAGUUUGGAGUCAUCCGGGCCCUAAGGUAGAAUAGAACACCGGGGGGUGAUCCACCAGGAGAUGAACGGAGAAAUCACCUCCAGAGGAC…	-	1677	Japan	Homo sapien	Human	-	-	-	9606
AB118846.1	AB118846_HDV2	CCCCAGGUCGAGGCGAAGGUCCUCAGUUCUCAUAUAUUCUUUCUAAGAAAGAGGAGACUGUUGGACCAAACGCCCGAGCCGGGAUGGGCCGCAACCGGGCGAGGGGGGCGAAGUGGGGAAGGGGAUAUCCCGAGGAGGAUCCUCAACUAAAGAGUGGAGGAAAUCUCGGAAAGCUUCUCCCAAGAAGAACUGGGACGCUCUCAAGAAGGAGGAGUUUUCCCGAACGUUGGAGACUCCGGGAAUUUCAUUCAAGAAGAAGGUAGCGGAGAAAGGAGCGGGCCUCCCGAUCCGAGUGGUCCGCGGCGUAUCAAGUUUGGAGUCAUCCGGACGAAAGGUUGAGAUGACCCACAGUCGGGUGAUCCACCAGGAGGGUGGAGGAGGGUUAACUUCCAGAGGACC…	-	1678	Japan	Homo sapien	Human	-	-	-	9606
AB118847.1	AB118847_HDV4	CCUCGAUUGCGGGCGGCGGUCCUGAGAACUCUUAUCUUCCUGCUUAGAAGAGGAGUCUCCUGGACGUCCCGCCCGGUCGGGAUGGGCCGCAGUUCCCGACGAGGAGCCCGCAGGUGGGAGGAUCAGCCACCGGAGGGGACGCGAUGCCAAAGAGUGGGGGAAAUCUCGCGAGGGAAAUCCCAAGAAGGUCGAGAAUCUCAAGAGACGAGGGGGGACCCCCGAGACGCUGGAGACGCCCGGGAACAAGGAAACAGAACAAGGUACGGUAGAAAAGAGCGAGCCUCCCGAUACGAGUUUGCCAGGACCUAUCAAGUUUGGAGUCAUCCGGGCCCCAGGGUGGAAUAUAACACCGGGGGGUGAUCCACCAGGAGAUGAAACGGAGAAAUCACCUCCAGAGGA…	-	1678	Japan	Homo sapien	Human	-	-	-	9606
AB118849.1	AB118849_HDV1	CUCGACAAGAGGCGGCAGUCCUCAGUACUCUUACUCUUUUCUGUAAAGAGGAGACUGCUGGACCCGCCGCCCAAGUUCGAGCAUGGGCCAUCUCCAUGCGAAAAUGGCGCGCUGGAAGGAUCAGCUCCCGAGAGGGGUAAACCGGUAAAGAGCAUUGGAACGCCGAGGGUGAGUCUCCCAAGAAGAAAAAAAGAGAAAGCAAGAGACGGACGAUUUCCCUAAGACGCUGGAGACAUCCUGGAAGGGGAAAGAGGGAAGGUGGAAAAGAAGGGGCGGGCCUCCCGAUCCGAGGGGCCCAACUACCAAGUUUGGAGAGCACUCCGGCCGAAGGGUCGAGGUACCCAGAAGGAGGAAUCCUCACGGAGAAAAGCAGACAAAUCACCUCCAGAGGACCCCUUC…	-	1675	Japan	Homo sapien	Human	-	-	-	9606
AF104263.1	AF104263_HDV1	CUCGACAAGAGGCGACGGUCCUCAGUACUCUUACUCUUUUCUGUAAAGAGGAGACUGCUGGACUCGACGCCCGAGUUCGAGCAUGGGCCAUCUCCGAGCGAAGGGGGCGCGCUGGAAGGGUCGGCUCCCGAGAGGGAUAAAACGGUAAAGAGCGUUGGAUCUCUGAGGGUAGAACCCCCAAGAAGAAAAAAAGAGAAAGCAAGAGACGGACGAUUUCCCCAUGACUCUGGAGACAUCCUGGAAGGGGAAAGAAGGAAGGUGGAAAAGAAGGAGCUGGGCCUCCCGAUCCGAGGGGCCCAACUGCCAAGUUUGGAGAGCACUCCGGCCGAAAGGUCGAGGUACCCAGAAGGAGGAAUCUCACGGAGAAAAGCAGACAAAUCACCUCCAGAGGACCCCUUC…	-	1676	Taiwan	Homo sapien	Human	-	-	-	9606
AF104264.1	AF104264_HDV2	CCCCAGGUCGAGGCGAGGGUCCUCAGUUCUCUCUAUUCUUUCCUUUUGAAAGAGGAGACUGCUGGACCAAACGCCCGAGCCGGGAUGGGCCGCAACCGGGCGAAAGAGGCGAAGUGGGGAGGGGGAGAUCCCGAGGAGGAUCUCCAACUAAAGAGUGGAGGAAAUCUCGGAAAGCUUCCCCCAAGAAGAACCGGGACAGCUCUCAAGAAGGAGGAGAUUUCCCGAAAGCUGGAGACUCACGGAAUUUCAUUCAAGAAGAAGGUAACGGAGAAAGGAGCGGGCCUCCCGCUCCGAGUGGUCCGCGGCGUAUCGAGUUUGGAGUCAUCCGGACGAAGGGUUGAGAUGACCCACAGUCGGGUGAUCCACCAGGAGGGUGGAGGAGGGUUCACCUCCAGAGGA…	-	1684	Taiwan	Homo sapien	Human	-	-	-	9606
AM183326.1	AM183326_HDV5	CUUCGGAAAAGGGGGCGGCGGCGUCUGUUCUCUUAUCUUCCUGUUGAAAGAGGAGACAGCUUGCCGCCUGCCCCCAGCUCCGAGAUGGGCCUCGUGCCGAGGAAGGUCCGGAGAAGGAGGAGUCAGGACCCCGAAGGGGGCUCCAAGCAAAGAGUGGGAGAUCCUCGGGGAAUGUCUCCCAAGAAGAACCAGGGGACGACCUCAAGAAGAGGAGYUUUCCCAAACGCCGGUGGAGCAUCGGGGAACAAGGAAACAGGAGAGGGAACGGUAGAAAAGAGCAGCUCCUCCCAAUCCGAGGGGCCCCGGACUCCUCAGCUCUGGAGUCCUCCGCCCUGUGAAGUCGAGGUUCUCCGCGCAGGGAGGCAGCCACCCGGAAAGAACGGAAAAAUCACCUCCAGA…	-	1691	Togo	Homo sapien	Human	-	-	-	9606
AM183328.1	AM183328_HDV5	CUUCGGAAAAGGGGGCGGCGGCGCCUGUUCUCUUAUUUUCCUCUUAGAAAAGGAGACAGUUGGCCGCUCGCCCCCAACCCCGAGAUGGGCCUCGUGCCGACGAGAGGCCGGAGACGGAGGAAUCGGGGAUCCCGAGGAGGGAACCAACCAAAGAAGGGGAAUUUCCCGGUAGAAGUAUCUCCUAGAAGAACCGAGAGCAUCUCAGAUGAAGGAGAUCUCCCAAACGCCGGUGGACUCCGGGAACAAGGAAACAGGAGAAGGAACGGUAGAAAAGAGCGAGCCUCCCAGUUCGAGAGUCCCGGACCCCUCGGCUCUGGAGUCCACCGACCUGUGAGGUCGAGGCUCUCCGUGCAGGGAGACAGCCACCRGGAGAAGGCAGAGAAAUCACCUCCAGAGGAC…	-	1688	Senegal	Homo sapien	Human	-	-	-	9606
AM183329.1	AM183329_HDV6	CUCGGCGAGGGGGCAGCUUCCUCAGUUCUCUCUUAUUUCCUAAGGAAAAGGAGACUGCUGGUCGCCUGCCCCCGGGCUCGAGCAUGGGCCAAGUCCGACGAAGAGAUCGAGGACUUGGGGAGAGGACAGGUCCCGAGGAGGGGUUCGAACUUUAAGAAGGGAAGAUCGUCGAGGAAAUACUCCCAAGAAUUCCCGGAGGCAUGCCAAGAAGCGGAAGAAUCUCCCCCAGGGCUUCGGAAGAGUCAGGGAACCAGGAAAUGGGAAAGAAAUGGUAGAAAAGAGCGAGCCUCCCGAAUCCGAGUUGCCCCGGACCUAUCUAAAUUGGAGUCAUCCGACCGAUAAGGAGRAAGGUUCCGACAAGAGGUGAUCCACUGAGGGUUUGCGGAGAAACCACCUCCA…	-	1680	Nigeria	Homo sapien	Human	-	-	-	9606
AM183330.1	AM183330_HDV8	CUCGGCGAGGGCGGCGAUCCUCAGUGCUCUUACUCUUCACGAUAGAAAGAGGAGACUGCUGGAUGCCCCGCCCGGGUCCGAGCAUGGGCCACGAACCGACGAAGAGUCCGAAGGUAGGAGAAGGAGGGGCCCCCAAAGGGAUUCGAAGCUAAAGAGUGGAGACACACGAGAAGGGAGGUGUCCCAAGAGGGCGAGGGGAGGUCUCAAGGAGAGGAGGGAUCCCCGAGACGCUGGAGACUCCCGGAACAAGGAAAGUGGGGAUAGGAAGGUAGAAAAGAGCGAGCCUCCCGAUCCGGGAUUGCCCUGAACCUAUCGAGUUUGGAGUCCUCCGAGCWYAGGGUUGAAUGGAGCGCAGGAGAGGGAAGCCACCAGGAGCCGGAGACAAGACACCUCCAGAGG…	-	1681	Senegal	Homo sapien	Human	-	-	-	9606
AM183331.1	AM183331_HDV5	CCUCGGAAACGGGGGCGGCGGCGUCCGUUCUCUAUUCUUUUCUUUUGAAAGAGGAGACGGGUCUCCGCCCGCCCCCAGCCCCGGGAUAGCCGAAGUGCCGAGGAAGAGCCGGAGGAGGAGAGGCAAGAGAUCCCGAGGGGGCUUCAGGCUAAAGAGUGGACGAUUUUCGGGGAAGGUCUCCCAAGAAGAACCAGGAACACCYCAAGAAGAGGAGACUUCCCCAAGGGUAGGUGGAACGCCAGGGAACAAGGAAAUAGGAGAAGGAACGGUAGAAAAGAGCGAGCCCUCCGAUCCGAUGGGGCCCUGGACCCCUCAGCUCUGGAGACUUCCGACCUGUGAGGUCGAGGAUUCCCCGUGGAGGGAGACAGCCACCGGGAUAGGACAGAGAAAUCACCUCCA…	-	1687	Guinea-Bissau	Homo sapien	Human	-	-	-	9606
AM183332.1	AM183332_HDV6	CUCGACGAGGGGGCGGCGUCCUCAGARCUCUCUUACCUUCCUAAGAAGUGAGGAGACUGCUGGUCGCCCGCCCCCGAGUUCGAGCAUGGGCCAAGUCCGACGAAGGGAUCGAGGACUUGGGGAGUGGAGGGGCCCGAAGGGGGGGAACGAGACUGGGAAGAGAGAACCGACGAGGAAAUUCUCCCAAGAGGUCCCGGGGGCAUGCCAAGAAACGGAAGAGUUUCCCCCUUUGGACUGGGAGACUCACCGAACCAGGAAAUGGGAAAGAGAUGGUAGAAAAGAGCGAGCCUCCCGAACAUCGAGGAGUCCCGAGCGCCUCUAAAUUGGAGUCCUCCGACCGCAGGGGAAAAUUACCGACAAGUGGUGMUCCACUGAGGGUGCGGAGAAAUCACCUCCAGA…	-	1677	Central African Republic	Homo sapien	Human	-	-	-	9606
AM183333.1	AM183333_HDV7	CUCGGCAGAGGCGGCKAUCCUCAGURCUCUUACUCUUUUCUUGAAAGAGGAGACUGCUGGACGCCCCGCCCGAGUCCGAGCAUGGGCCCAGUCCGACAAARAGGCCGGAGAGGGAGAGGAGAAGGAACCCCCGAAGGGACAAGGACGGGAGAGCGGGAACACUCCGAGGAAAGACCCCCAAGAAGRCAAGARRCGACUCAAGAUUCGAGAACGGAUCCCCAUGACGCUGGAAGGGCGUCUCGGAAUGAGGGAAAAYGGCCAAGAUGGUAGAAAAGAGCGAGCCUCCCGAUCCGAGGUUUCCCUGAACCUAUUGGAUCUGGAGACUCCGGUCCCGAGGGGUCAAAGGAAGGGCAGGGAGGCAAUCCACCAGGAGAUCUCGGAGAAACCACCUCCAGAGGA…	-	1674	Cameroon	Homo sapien	Human	-	-	-	9606
AY261459.1	AY261459_HDV2	CCCCAGGTCGAGGCGAGGGTCCTCAGTTCTCTCTATTCTTTCCTTCTTGAAAGAGGAGACTGCTGGACCAAACGCCCGAGCCGGGATGGGCCGCAGCCGGGCGAGGGGGGCGAAGTGGGGAGGGGGGGATCCCGAGGAGGATCTCCAACTAAAGAGTGGAGGAAATTTCGGAAAGCTTCTCCCAAGAAGAACTGGGACGCTCTCAAGAAGGAGGAGATTTCCCGAACGCTGGAGACTCCCGGAATTTCATTCAAGAAGAAGGTAGCGGAGAAAGGAGCGGGCCTCCCGATCCGAGTGGTCCGTGGCGTATCGAGTTTGGAGTCATCCGGACGAAGGGCTGAGATGACCCACGGTCGGGTGATCCACCAGGAGGGTGGAGGAGGGTTCACCTCCAGAGGA…	-	1682	China	Homo sapien	Human	-	-	-	9606
U81989.1	HDU81989_U81989.1_HDV1	CCCGGCAAGAGGCGGCAGUCCUCAGUGCUCUUACUCUUUCCUAUAAAGAGGAGACUGCUGGACUCGCCGCCCAAGCCUGGGAUGGGCCAAAUCCGAGCGAAGGGGCCGAACGGGGAGGGGGUCGCCCCGAGAGGGGAUCAAUGGUAAAGAGGCGAGGAAAUCGGUAGAAACUACUCCCAAGAAGGACCAGAAGGGGAGAUCAGGAAGAGGAGGAUCCCCAGAACGCUGGUGGACUCUUGGAAGCGGAAGAAAGGAAGGCGGAAGAGAAGGGGUGGGCUCUCCGAUCCGAGGGGCCCGACGCCCCGAUUUGGAGAGAACCCCGGCCCGAAGGGUUGAGUAGCACUCAGAGGGAGGAAUCCACUCGGAGAUGAGCAGAGAAAUCACCUCCAGAGGACCCCU…	-	1679	Ethiopia	Homo sapien	Human	-	-	-	9606
D01075.1	HPDCGDA_D01075.1 _HDV1	CUUCGACUAGAGGCGACGGUCCUCAGUACUCUUACUCUUUUCUGUAAAGAGGAGACUGCUGGCCCUGUCGCCCAAGUUCGAGAUGAGCCAAGUUCCGAACAAGGAUUCGCGGGGAGGAUAGAUCAGCGCCCGAGAGGGGUGAGUCGGUAAAGAGCAUUGGAACGUCGGAGAUACAACUCCCAAGAAGGAAAAAAGAGAAAGCAAGAAGCGGAUGAAUUUCCCCAUAACGCCAGUGAAACUCUAGGAAGGGGAAAGAGGGAAGGUGGAAGAGAAGGAGGCGGGCCUCCCGAUCCGAGGGGCCCGGCGGCCAAGUUUGGAGGACACUCCGGCCCGAAGGGUUGAGAGUACCCCAGAGGGAGGAAGCCACACGGAGUAGAACAGAGAAAUCACCUCCAGAGG…	-	1682	Italy	Homo sapien	Human	-	-	-	9606
BR001660.1	BR001660_Erythrura_gouldiae-associated_deltavirus	CACGGGUGCUCAACCCGUCUCCUCUUCGGGUGAAUGGACUCUCAGGAACCCCUUGGGAGUCGGGAACAAAUCCUCCUCCGGGCGCUCCUCUCGGUUGUCCCGCCGGAGGGUUCACACCCCCAGCCUCCGCUUCUUGCCUUCUUCGCUUGCGAUCCUCGUCACGUGAGGCCAGUCUCCGACGCUCGGCUUCCUCUUCUCCCGACAAUUGUUUCCCUUGGGCCUCGAGCUGUUUCUUCUUGUUCUCGAGCAUGCACCUUCGACGGUGUUCAGCCCUCUCCUCUUCACUGUAGGGCCCGGGUCGGGACGACCCUCCAUCUCCCGGGGGAUCCACAUCCAUGUCCCCGGCUUCCCCUCUUUUUCUCUUCCGAGGGGAGGACGAGUCCCCACCGCCGCCCUUAC…	-	596		Erythrura gouldiae	Gouldian finch	Adult male skin	Iwamoto et al. (2021)	https://doi.org/10.1093/ve/veab003	44316
BR001661.1	BR001661_Woodchuck_deltavirus	CGAGGAAAUCCGGGAUAAGGUCCCAAAAAUUCUCUUACUUUCGGGAAGAAAGGAGGAAUGUUGGGCACCCUCCCGGCGCCCCCGAUGGAUCGUUGCCUAGCAUAGGGCUCGAAGAACGGAGAGGAGGAGCCCCAGAAAUGGAAAAAAGGUCAAAGAGUGGAGGAACCCUCGAGAGGUAAACCCCCAAUCCCUCAUCAAUAUGAAGAAGAGAGGGGGUUUCCCGUAUGAGCUGGUGAAACUCCGGAACGGAUUUGAAAGUUAGAACGCGUGAGAUAGAAUAGAGCUUAGCCCCUCUAUUGCCAAUUGACCGCGGAGCCAAGCAAGUGGAGUCCGGAGGGUCCCAUCGGCGGACAUUCCAGCGCCGGAGAACUCCGGGGGGAGAAUGACGGAAAACCCCUC…	-	1712	USA	Marmota monax	Woochuck or Groundhog	Liver	Iwamoto et al. (2021)	https://doi.org/10.1093/ve/veab003	9995
BR001662.1	BR001662_White_tailed_deer_deltavirus	CCUCGGAUAGCGGAGACGCUCCCCCUCUGCUCUUAUCUUUUCGACUAGAAAAGGAGAGACGGGGGAGCUAUCCCACUUCCGGGAUGGACCAAUCCUCGGACAAGGGGCAAAGGUAGGGAGAGGAACCUGCCCAGAGAUUUAAAGGUGAAGGUAAAGAGUGGGCGAUCUCGGAAGGUAAAUUCCCUACGACUGGCUUUGCCAAGAGGUUGGAGAGUUUCCCGCUUAUCUGUGGAAAGGUCCCGGACUGAGGAUAGAGUUCGGAGGUAGGUAGAAUAGAGCGGAGACCCCGAUCCCAGGAAACCUGAUAGAUCGAUCCGAAGUGGACUCCCCGGGACCCAAUCGUCUCGCACAAGCCGAAGGUGGCCACCGGGGAGAGAAGUGGGAUACCACCUCCGGAGG…	-	1690	USA	Odocoileus virginianus	White-tailed deer	Pedicle/antler	Iwamoto et al. (2021)	https://doi.org/10.1093/ve/veab003	9874
BR001663.1	BR001663_Pardaliparus_venustulus_deltavirus	CGGGAGCUUCGGGGGACGAGGCUCGUCUCCUGUGCUUCUCAAAGAAGACAGAGUCGGCCCGCCCCUCCGUCGCGACCCGAUGGACAACUAACCCAAGAAAAGACCCAAUGCCGGGAGGGGCCCCGAAGGGUACGUGCUCUCAGAGAAAGGGUCUGGAUGGGGGCCAGAGGGAUCAACUCUUUGAAAAAUAGAAUCUGGGGACUUAAAUCCGGGGCUGGGAAGCUCCGGAUGGCCCUUAUAGGAGCGGCGGGGAUAACGUCGACUCCUUUCCCGGAUAUAAGAGAAUGGGGGGUGGAGAACGAUCUGGACUCCCCCCCGGGUGGGAGGCGUCUGACAGUCCGGGCCCCAGUCCUUGGAGAGGAUUGCUGAAGACACCUCCGGGGCAGCUGUCUACAAGCA…	-	1707		Pardaliparus venustulus	Yellow-bellied tit	Lung, Kidney, Heart, Flight muscle, Liver	Iwamoto et al. (2021)	https://doi.org/10.1093/ve/veab003	352469
BR001664.1	BR001664_ Serinus_canaria-associated_deltavirus	CCAGGCCGCACCACGUGGAGGUGAGGUCUUCCUUGGCGGCCCGAAGAAGGAACACUCAGAGACAGGUAAGAUCAUUAAAAUUCAUUUAUUCUGCAAGUUUCCCCUCCCGAACCCCUCCUCCCGCGCUGGUUUUCCAAGCUAGAUUUGCUGAUCUCCCCGUAUGUCGAGCGUUCCUGGCGGCCCGAUUGUAUAUGGAACCCCGGUUAGGUUCAGACCAAAGGGAUUCUCUCCGAGCGGUCGCGAUCCCGAAACCAGGAGAGGAUUCACUCCCCCAGGCGCUUCCGGUCCGACGAUACCCUCCGGAAUCCUUUCGCCGAGGAUUGCAGUCAGGGCCAUUAGCGUGCCUUGCUCCUCCGGAGAUAGUUUCUUUCCUCGUUUUGACAGUUGAUUCGCUUUGUU…	-	761		Serinus canaria	Atlantic canary or Yellow canary	Skin	Iwamoto et al. (2021)	https://doi.org/10.1093/ve/veab003	9135
BR001665.1	BR001665_Taeniopygia_guttata_deltavirus	CGGGGGCUUCGGGGGACGAGGCUCGUCUCCUGUGCUUCUCAAAGAAGACAGAGUCGGCCCGCCCCUCCGUCGCGACCCGAUGGACAACUAACCCGAGAAAAGACCCAAUGCCGGGAGGGGCCCCGAAGGGUACGUGCUCUCAGAGAAAGGGUCUGGAUGGGGGCCAGAGGGAUCAACUCUUUGAAAAAUAGAAUCUGGGGACUUAAAUCCGGGGCUGGGGAGCUCCGGAUGGCCCUUAUAGGAGCGGCGGGGAUAACGUCGACUCCUUUCCCGGAUAUAAGAGAAUGGGGGGUGGAGAACGAUCUGGACUCCCCCCCGGGUGGGAGGCGUCCGACAGUCCGGGCCCCAGUCCUUGGAGAGGAUUGCUGAAGACACCUCCGGGGCAGCUGUCUACAAGCA…	-	1706		Taeniopygia_guttata	Zebra finch	Muscle tissue	Iwamoto et al. (2021)	https://doi.org/10.1093/ve/veab003	59729
SRR9673767	erin_fat-tailed_dunnart_delta_virus_rev	CGATTTCTCAGCTTTCTCCCCCTCTTTCCACGCCTTTAAGGATAATATCCCTCCCCCCGAGTGCTCATTCCGCTTCCGGTTCTTGAGAAGGGACTCTCAGGAACCCCTTGGAGGCCGGGAACAAATCCTCCTCCAGGAGCTCCCCTGGGCTGACCCTCCAGAGGGTTCACTCCCCCAGCCGGGCCTTCCAGCTTCTTCTTGCGCTCCTCGTCTTCTTTAGTCAATCTCCGCAGCTCGGCTTCCTCCTCCTCTCCCAATTTCTTCCCTCCGCTCTCGAGCTGTTTCTTCTTGTTCTCGAGGTTGCACCTTCGACGGTGGTCCTCTCTCTCCTGTTTGGTGAAGGGTACCCTGGTGGGCTCTCTTCCGGAGGGGCCGGGATCGACGTCCATTCCCTCTTCC…	-	642		Sminthopsis crassicaudata	Fat-tailed dunnart	Eye	Harvey et al. (2023)	https://doi.org/10.1093/ve/vead061	9301
SRR13765777	erin_tassie_devil_delta_virus_rev	GGTCGAACCACGAGGAGGTGGTATCCCTTGTCGACCCGAAGAGGAAAAGAAGACAGACACAGTTTTCGTGAGTAACTCTTCAGGTTTATTTTGCAACTTTTCCTCCCATTGCTCCTTTCTTCCCCCCGCTCTGTCCGATCTCTAAGGAAAATATCCCTCTCCTCGGGTACTTAGACCGCTTCCTCCTCTCGAGAAGGGACTCTCAGGGACCCCTTGGAGGCCGGGAACAAATCCTCCTCCAGGCGCTCCCCGGGGCTGACCCTCCACGGGGTTCACTCCCCCAGAGGACTCTTCCAGCTTTCTCCTGCGCTCGTCGTCCTCCTTTTTCAACCTCCGCAGCTCGGCTTCCTCCTCCTCGCTCAATTTCTTCCCTCCGGCCTCGAGCTGTTTCTTCTTGTT…	-	741		Sarcophilus harrisii	Tasmanian devil	Devil facial tumor disease tissue	Harvey et al. (2023)	https://doi.org/10.1093/ve/vead061	9305
SRR38998516	Alligator deltavirus	CTCCTCGCGGAGCTGTCCGGGCAACGCTCCTGAATCAAGGAATTCAGAGCGGCAAAGAGGAACCAGACACCACTCTTTCCCATTTCTTTCCATAAGAAAGATTGGGGGAATGTGTGTTCTGAATTCTCCCTTTAGCCATCTCTAGAATTCGAAAGATTCTAGGATGCCCAGGCCAGACCACGGGGAGGTAGGAGAATACATCGCTGGCCCGAAGAGACAGACACAGTATGGTAAGATTTAAGATTTTTATTGCACTGGAGTAAGGAGCTTCTTCGAGCTCTTTGAGAGTATCTGGCCTCGCTTAACCCTTGGAAACCTCTTCTTTCTCTACTTCCTTCGGAAGAGTGATAAGATGTCCCCTTGAGATCCGGAAGCCATCGCGGCCCCTTGGAGACCGGA…	k141_50628_AL147_flag1_multi6_0000_len883	883	Tennesaw River, Alabama, USA	Alligator mississippiensis	American alligator	Pool of liver, lung, cloaca and throat swab from one individual	-	-	8496
SRR38998515	Red kangaroo deltavirus	GTCATATTCCCTAATTGGGTATTCCTCAAGGTTCTATCCTATGCCCTTTTCTCTATATATAATCATTTCTATTGAATTTACTCATAGGTCTATTTATTCAGCTATAGTCTCTCCCCTAAGTGTCAGCTCTGCTTCATCTTTAGGCTTCAGTTCTATATCACCAATTGCCTATTAGACCTTTGAGATTTCTTATTCCAAAGACAGATTGAAACTGTCCAAAACAGAATTCACCTCTTTGTCCCTCTGTCTGCACTCCCTGCCCCATTCCTCACCCCAGCCACCCTCTTCCAGACTTCTCCATTTCTATCAAAGATACCACTATCCTTCCACTCTCCTAGCTTTGTAATCTTGGCTTGACTCCTCACACTTCCTCTTTTTATCGCTTTTCTTATTTTTTAG…	k141_59058_Hay02_flag1_multi12182_0000_len2415	2415	Australia	Osphranter rufus	Red kangaroo	Lung	-	-	9321
SRR38998518	Alligator deltavirus	CTTTCTCTTCCTTTTGTCTGGATAGTAGAAAAGATCGTTCGCCGGCCCGAGCTCGAAGTTCCCCGCGAAAGAGACCAAGTCTACCCTCGTCCTCGAGAAGGAGCCACACTTTCGAAGAAAAGTCGCGAGAAGGCAAACTGAACTAGGATGGAGAACCTGGAAAGTTTAAAGCGTGAGCTCGAGGAATTGAGACGGGCCGTCCACGGTCCGTTTCATGGAGAACGAGTTGAGCTGGGGCCAAGGTCCACCCTGAGGCAAATCCTTGATCATCGTGGAGTAGGAGCATCAGCGACCTGGGTCGCCATCCGAATTCCCCCACGTCGAGAGGGAGAAGGAGAGTCGGGTTCGCTGCTTACCTTCCTCGGGCAGCTTGGCAGGGCCGGCAGTGAGGGAGTCATC…	k141_218711_tSCR_flag1_multi38_0000_len1721	1721	Santee Coastal Reserve, South Carolina, USA	Alligator mississippiensis	American alligator	Pool of throat swabs from individuals BI- 37-41	-	-	8496
SRR38998517	Alligator deltavirus	CTCTCTGGCCGTCAGAGATCTATTTCTGCTTTTCGAAAGAAAATGAGAAAAGTCTCGACGCCTTTGAGTAGCGCAGGGCGGTTAGCCCCTTGGGCAACTGAAGAAAGAAAGGGTGAACAGTATCGACTGGGACCGCAAACGCTCGACGGTGGAGGGAACTGGTTAAGAAAATTTTGAGAAAAATGTCGAAGAAATCGGATAGAAAACGGAGAGAATATAGGCTCTGAAACCGATGGGATATCTTTTAAGAGAATGGAAAAGGAATCAGCAGAAGAGGAGTGGAAATCTCCCATTTCCTTAGTTTGGAAGCTCTCCTCAGAAAAATGTCGAAGAAATCGGATAGAAAACGGAGAGAATATAGGCTCTGAAACCGATGGGATATCTTTTAAGAGAATGGAA…	k141_448567_SC266_flag3_multi87_0520_len1815	1815	Mount Pleasant, South Carolina, USA	Alligator mississippiensis	American alligator	Pool of liver, lung, cloaca and blood from one individual	-	-	8496
SRR38998514; SRR38998513	Central bearded dragon deltavirus	CTCTTCTCTTCTTGATTTCTTCAAGAAAACAGAGAAAGAGAGTAAGACGGCCGACGCTCCAGAGGCCCGAAGCCAGTTGGCCCTTGGATCTTCAAACCCGAGAGGACCCTATTGCAAGGGAAAAACAGATCAAGAAGGAAAGGAGACCATGGAGGAGATTGTTCGAGAGCTTCAAGAGCAGATCGAAAAGCTGAAAATACAGGCCGAAATAGGCTCACAACTACTGGCCTTATCGGAATTCCCGGTTCCCGTAACACAGTGGAGTAAGACTCTACAGAAAGGAGGATAAAAGCTGAAAATACAGGCCGGAATAGGCTCACAACTACTGGCCTTATCGGAATTCCCGGTTCCCGTAACACAGTGGAGTAAGACTCTACAGAAAGGAGGATGGATCTGCGC…	k141_499134_central_bearded_dragon_lung_julien; k141_324705_central_bearded_dragon_liver_julien; k141_13171_central_bearded_dragon_lung_julien	1783	Australia	Pogona vitticeps	Central bearded dragon	Lung, Liver	-	-	103695
LC575944.1	LC575944_Lonchura_striata_deltavirus	CGGGGGCUUCGGGGGACGAGGCUCGUCUCCUGUGCUUCUCAAAGAAGACAGAGUCGGCCCGCCCCUCCGUCGCGACCCGAUGGACAACUGACCCGAGAAAAGACCCAAUGCCGGGAGGGGCCCCGAAGGGUACGUGCUCUCAGAGAAAGGGUCUGGAUGGGGGCCAGAGGGAUCAACUCUUUGAAAAAUAGAAUCUGGGGACUUAAAUCCGGGGCUGGGAAGCACCGGAUGGCCCUUAUAGGAGAGGCGGGGAUAACGUCGACUCCUUUCCCGGAUAUAAGAGAAUGGGGGGUGGAGAACGAUCUGGACUCCCCCCCGGGUGGGAGGCGUCCGACAGUCCGGGCCCCAGUCCUUGGAGAGGAUUGCUGAAGACACCUCCGGGGCAGCUGUCUACAAGCA…	-	1708	Japan	Lonchura striata	White-rumped munia or Bengalese finch	-	Iwamoto et al. (2021)	https://doi.org/10.1093/ve/veab003	40157
MH988742.1	MH988742_Swiss_snake_colony_virus	UUUAGGGAAUCGGGGGAUCCGCCCAAAAUUCUCACAUCUUUCGAAUAGAAAGAGGAGAGUUGGGGGACCUCCCCGGCCUCCCGAAUGGAGAAAUCUCCAACAAGGAGGACCCCUCCGCCCUCGGGAGCACUGGCAAUGCAGUACGGCUGAAAGGGUGGGGCUGGAAAUCCUCCUAGAAGGGAAGACUCCGAAGAGGCUGAGGGCGAGCUGCGGCACUUGCCUGGAGUUGUCCGGAAUAGACAGGCGGAGCCUCGAAGUACCCAGGGGCGGUGCUCCUCAGGAAGACGCCGAGUGAAGCGAUCUGGACUCCGGCGUUACUCGUAUGGGCUCCCGAUUUUCGAGAAGAAAAGUCCGAAGGAGUUGGCGAGAAGAUCCGUAUCUCGGCGGCCAGCUGUCAAC…	-	1711	Switzerland	Boa constrictor	Snake	-	Hetzel et al. (2019), Szirovicza et al. (2020)	https://doi.org/10.1128/mBio.00014-19; https://doi.org/10.1128/mBio.03250-19	8574
MK598003.2	MK598003_rev_Tomes_spiny-rat_virus_1	CCUGGAGUUAGGGAGGUCGCCGGAAAGACUUCUUAUUCUUUUGAAUCAAAAGAGAGAAGAUUCCGGCGGCUCCCGCUCUCCGGAUGGAAACACCUCCUGGAGAAGUUCCCAGCAUCCAGAGAGGAGGCCCGAAGGGGACGGUGAUCUAGAAUAGCGCGGGGCUGGGAGGGCAAAGAGAACAGACGACGAAGGGAAGGGGGGAGAGGGGAAAACUAGCUGCUGGAAACGCAGGAAGAGCCGUCCAGGGGAGUCAGGGGAUCUCAACGGCUCUCCUCAGACAAUAAGAAUUCGCCCGGCUGUUGGAAAUAUGGAGUCCGGAGGCUCCGAUGCCCUCUGUCGCCGCGGUGCUCCUAUCAGAUAGGAAAGAAUCGGAGAAAGCCAUCUCCAGUGGCCCCGUCU…	-	1671	Panama	Proechimys semispinosus	Tome's spiny-rat	Blood	Paraskevopoulou (2020)	https://doi.org/10.1073/pnas.2006750117	1246547
MK598005.2	MK598005_rev_Rodent_deltavirus_isolate_0180	CCUGGAGUUAGAGGAGUCGCCGGAAAGACUUCUUAUUCUUUUGAAUCAAAAGAGAGAAGAUUCCGGCGGUCCUCGCUCUCCGGAUGGAAACACCUCCUGGAGAAGUUCCCAGCAUCCAGAGGGGAAGACCGAAGGGGACGGUGAUCUAGAAUAGCGCGGGGCUGGAAGGGCAAAGAGAACAGACGACGAAGGGAAGGAGGGAGAGGGGAAAACUAGCUGCUGGAAACGCAGGAAAGGCCGUCCAGGGGAGUCUGGGGAUCUCAACGGCUCUCCUCAGACAAUAAGAAUUCGCCCGGCUGUUGGAAAUAUGGAGUCCGGAGGCUCCGAUGCCCUCUGACGCCGCGGUGCUCCUAUCAGAUAGGAAAGAAUCGGAGAAAGCCAUCUCCAGUGGCCCCGUCU…	-	1669	Panama	Proechimys semispinosus	Tome's spiny-rat	Blood	Paraskevopoulou (2020)	https://doi.org/10.1073/pnas.2006750117	1246547
MK598006.2	MK598006_rev_Rodent_deltavirus_isolate_0377	CCUGGAGUUAGAGGAGUCGCCGGAAAGACUUCUUAUUCUUUUGAAUCAAAAGAGAGAGGAUUCCGGCGGCCCUCGCUCUCCGGAUGGAAACACCUCCUGGAGAAGUUCCCAGCAUCCAGAGGGGAAGACCGAAGGGGACGGUGAUCUAGAAUAGCGCGGGGCUGGAAGGGCAAAGAGAACAGACGACGAAGGGAAGGAGGGAGAGGGGAAAACUAGCUGCUGGAAACGCAGGAAAGGCCGUCCAGGGGAGUCUGGGGAUCUCAACGGCUCUCCUCAGACAAUAAGAAUUCGCCCGGCUGUUGGAAAUAUGGAGUCCGGAGGCUCCGAUGCCCUCUGACGCCGCGGUGCUCCUAUCAGAUAGGAAAGAAUCGGAGAAAGCCAUCUCCAGUGGCCCCGUCU…	-	1669	Panama	Proechimys semispinosus	Tome's spiny-rat	Blood	Paraskevopoulou (2020)	https://doi.org/10.1073/pnas.2006750117	1246547
MK962760.1	MK962760_Chusan_Island_toad_virus_1	UUCCUCAAAAAUAGGGGACCGCGCCUCCGACUCAGCGGAGAACUAUUAUGCCAAAAGGCUUUUUAGACUCCCGCUGCAGCCCGGGGGCGAUCCCGUUUGAGGAUUUGGGGACAAUGAACUCAGACGGUAAUUGUUAGUAAUGGGGGGGGAGGGAACCGACGAGAACGCGCCGCUCCCGGGGGCUAGUUUGGCCCUAAGGGAAUCGAGAGAUCUGGAGAAGAAACUGUCAAAUUCUUUCCCGGAGCAAAACUGGGAAAGGCGCGGAGGGGAGGAAGGACAAAACGGUCAGGGAGCCCCUCUUUGCGGAAGAGCCACAUGCGGGAAAUCGGGAAAAACAGGACAGGUAAAAAGCCUUAGCAACACUCUCCUCAAAGUCCAUUUCCAGGUUCUCCGGAUGCC…	-	1547	China	Bufo gargarizans	Asiatic toad or Chusan Island	Lung	Chang et al. (2019)	https://doi.org/10.1093/ve/vez021	30331
MN031239.1	MN031239_Chinese_fire_belly_newt_virus_1	CUUUGUGGAGGAAGGCGAUCCCCCCCGGGUCGGAGGUAAUUUCUCGCCGCCGCGCGCGAAGUCAGCCUAAGGGGAAUAAACGCGUUCAAGGCGCAUGCUAGAAUGGCUGAGGCAAGAAUAUCUGCGCUCGAACGACAGUUGAAGGAUAUGAUGCUUGAGGUGAAUCCCUUGGGGGACAUGAAGUAUAAGACCACUAAGAUGUGUUCGGGUCCCAAAGAUGUGGAACGCGAGCUAGACGAGAACGUCGCCCUGUUUCUGGUGGUGGUCACCCUCCCCAAGGCAGAAAGAAAGGGCAAUAAAGACUUUGAGAUUCUCGCAAAAGGAUUGAAAGGACUAGUUCUGACUCCCGGGGUGGACGUUCAUCGGAUGGACGUAGCUACAUGAUGCAGAGGAAAGGUA…	-	1735	China	Cynops orientalis	Chinese fire belly newt	Gut and liver	Chang et al. (2019)	https://doi.org/10.1093/ve/vez021	3399148
MN031240.1	MN031240_Ray-finned_fish_virus_1	TCTTACTCTCTATCTCGATACCTCGGGATGCGGTGCGCCTCAAAGGACTCTACTCGAGTTATTCTTTTGATAGAAAACAAGGAGAGTAGTCCAGAAGAGACCGCCCCCCACCCGAATCTCGAGAAGAAACCAAGAAATGGCTGAGAAAGTACTAGCGAGGGCTAAGCAGGGCGAAAGGGAGAAATCCAAGATTCCACGGAAAGAGGCTGCAGAGCCAGAGAAGCAGAAGAGTGGGGGGAGATCCAGGTCTAAGAGTCGGGGAAGAGTTGGGGATTCAGAGGAACCTGACCCCAAGGAGGAGAAAGAAGAGCAAGAGAGGAGGAAGCTCGGAGATGAATACAAGAAATTGCTGATAAGAAAGGAAGAGATTGAGGACGAAATAGAGAAATGTCTTCTTAA…	-	1606	China	A pool of fish from class Actinopterygii, Chondrichthyes and Agnatha	Ray-finned fish	Gill	Chang et al. (2019)	https://doi.org/10.1093/ve/vez021	7898
MT649206.1	MT649206_Bat_deltavirus	CCUGAAGUUAUCCCGUGUCCGGAAAAAUUCUUCUUAUUUAUUCGAAAUAGAAUAAAGGAAGGUUUCCGGACUGGGAGUUUCUUCGGAUGGAACCCUCUCCGGAGAAGUCCCCAUAAAUCCCGAGGUAGGGAGCCGAGGGGGAGGAGAGCUUGGAGAAUAGAGAGUCUGGAGGGGGCUCAGAAGGAAAUAGGACGAAGGGAAGGGAGGAGAGGGGUAAACUAGCUGCUGGAAACGCAGGAAAAACUGUUCAUGAAGACACCGGGGUAUCUUAACGACUCUCCUUCGGAACUUAGAGAGACCGCCGGGACUUGUGAAAUAUGGAGUCCGGAGUCUCCGAUGCCGGCGAGCGUCCCAGUUCCCCACCUUCUAAGGAAAGCUUGGAGAAAGCCAUCUCCGGUG…	-	1692	Peru	Desmodus rotundus	Common vampire bat	Oropharyngeal swab	Bergner et al. (2021)	https://doi.org/10.1073/pnas.2019907118	9430
MT649208.1	MT649208_Bat_deltavirus	CCUGAAGUUAUCCCUUCUCCGGAAAAAACUUCUUAUUUAUUCGAAAUAGAAUAAAGGAAGGUUUCCGGAUCGGGAGUUUCUUCGGAUGGAACCCUCUCCGGAGAAGUCCCCAUAAAUCCCGAGGUAGGGAGCCGAGGGGGAGGAGAGCUUGGAGAAUAGAGAGUCUGGAGGGGGCUCAGAAGGGAAUAGGACGAAGGGAAGAGAGGAGAGGGGUAAACUAGCUGCUGGAAACGCAGGAAAAACUGUUCAUGAAGACACCGGGGUAUCUUAACGACUCUCCUUCGGAACUUAGAGAGACCGCCGGGACUUGUGAAAUAUGGAGUCCGGGUGUCUCCGAUGCCGCCGAGCGUCCCAGUUCCCCACCUUCUAGGAAAGAAUCGGAGAAAGCCAUCUCCGGUG…	-	1692	Peru	Desmodus rotundus	Common vampire bat	Oropharyngeal swab	Bergner et al. (2021)	https://doi.org/10.1073/pnas.2019907118	9430
MT649209.1	MT649209_Bat_deltavirus	CCUGAAGUUAUCCCGUGUCCGGAAAAAUUCUUCUUAUUUAUUCGAAAUAGAAUAAAGGAAGGUUUCCGGACUGGGAGUUUCUUCGGAUGGAACCCUCUCCGGAGAAGUCCCCAUAAAUCCCGAGGUAGGGAGCCGAGGGGGAGGAGAGCUUGGAGAAUAGAGAGUCUGGAGGGGGCUCAGAAGGGAAUAGGACGAAGGGAAGGGAGGAGAGGGGUAAACUAGCUGCUGGAAACGCAGGAAAAACUGUUCAUGAAGACACCGGGGCAUCUUAACGACUCUCCUUCGGAACUUUGAGAGACCGCCGGGACUUGUGAAAUAUGGAGUCCGGAGCUAUCCGAUGCCGGCGAGCGUCCCAGUUCCCCACCUUCUAAGGAAAGAAUCGGAGAAAGCCAUCUCCGG…	-	1694	Peru	Desmodus rotundus	Common vampire bat	Oropharyngeal swab	Bergner et al. (2021)	https://doi.org/10.1073/pnas.2019907118	9430
NC_040845.1	NC_040845_Dabbling_duck	UUUGGGGCGAGAGGCGCGCGGAGAGAAGUUUUCUACUUUCUCACAAGAGAUUGAGAAACUCUCCCGGCCCUCUGUCCCUCCUUGGAGGCAAGGAGAGCUAACCAGCGAGAGUAAGUAGGACGAGGAACAGAAUCCGAAGGGGCACCGAGACACGGCUAUGAGAAAGGAGAACCGAGACGUGCAGAGAGUGCCCGAAAUGAGACCAGAACUUGGGAGCCGAAAGAUGAGGCUGCACUCUUGAGAAUGUCUUAAGAAUAGGAUGAUCCGGAGAAACGGAACAGGAUUGGAAAAUUUGGCAAAGUCGGUCGCCGGAUGGAAUGAGAGCUACCCAAAAGUGAAGAAUUGAAUUACUUUGGGCCAGCUCUCUCUCCACUCGGAGAAACGACGAGCGACAACAGA…	-	1706	Australia	Anatinae	Dabbling duck	Cloacal swab	Wille et al. (2018)	https://doi.org/10.3390/v10120720	8835
SRR8242383	SRR8242383_k119_37511_lantern_fish (reversed)	GTCGGTAATCCCGTTGAGAATTTTTTTCTGAGAAAGAAAAAGTCTCCAGGGAGAATCCGACTGGACCCCCTCTCCCCGTTTACAGAGAAAACGGAGTGACTAACGCGAAGTCGGAAAGAGGAAGATAGTACTAGCAAGAAAAGAAACAAGAAATGGAGAGAGGCGCACAAGAAATCGAAGGAGGAATGAGAAAACTGAGAGTGACGAGCGATCCTCCGGGATCTGGAATCGCACTGGAAACCAAAGGATTCCTCGGGTTCAAAGACCTAAGGCAAGTCGGAAGAGACGGAGGTTGGGTGGCTCTACATTTCGCTCCGAGGTCCCTGCAAGTGGAAGAAAGCGGAAAGAGAAGAGGACTCTACGAGGCGATAGCCAAGGCTACAGTTGAGGGAGAAACCT…	-	1683	Ausralia	Benthosema glaciale	Glacier lantern fish	Retina	Edgar et al. (2022)	https://doi.org/10.1038/s41586-021-04332-2	125796
SRR8954567	SRR8954567_Amboli_leaping_frog	TTCTCTTTTTTTCTTATCGAAATATGAGAATTTCGGAGATCCACCGGAGCTCCCCGCCACTTACCGCTACCCGGGAATTTCCCAAAGCGAACTGTGAGTACCGAACAGAGGAACCCCTCCCAGCAAGAAGCGGTATCGAAATATGAGAATTTCGGAGATCCACCGGAGCTCCCCGCCACTTACCGCTACCCGGGAATTTCCCAAAGCGAACTGTGAGTACCGAACAGAGGAACCCCTCCCAGCAAGAAGCGGATATGGAGCAGCTAGTATTAAACCTAGAGCAGGGATTGAAGCAGCTCAAGATTGTGGCGGGGATAGGCTCTCAACACCTGGAGTTGTCGGAGTTTCCCACCCCAGTGGCACAGTGGAGACGCTCCTTGGAAGATGGAGATTGGCTGT…	-	1829		Indirana chiravasi	Amboli leaping frog	Femoral gland	Edgar et al. (2022)	https://doi.org/10.1038/s41586-021-04332-2	1561218
SRR9112925	SRR9112925_Mallard_duck	CTTGGGGTGAGAGGCGCGCGGAGAGAAGTTTTCTACTTTCTCACAAGAGATTGAGAAACTCTCCCGGCCCTCTGTCCCTCCTTGGAGGCAAGGAGAGAAAACCAGTAAGGACAGTAGGACGAGGAACAGAATCCGAAGGGGCACCGAGACACGGAATTGGAAAGCGGAGCCGAGACGTGCAGAGAGTGGTCGAAAGGTGATCAAGACCTGGGAGACGAAGGATGAGGCTGCAAACCCGGGGACTGTCTTAAGAATAGGAATTCCGGACAAACGGAACAGGGTTGGAAGTTTTGACAAATTCGGTCGCCGAATGGAATGAGAGCTACCCAAAAGTGAAGAATTGAATTACTTTGGGCCAGCTCTCTCTCCACTCGGAGAAACGAAATGCAGCAACAGGAA…	k141_14048_flag3_multi5755.0000	1709	India	Anas platyrhynchos	Mallard Duck	Cloacal swab	-	-	8839
SRR9112934	SRR9112934_Embden_goose	TTTGGGGTGAGAGGCGCGCGGAGAGAAGTTTTCTACTTTCTCACAAGAGATTGAGAAACTCTCCCGGCCCTCTGTCCCTCCTTGGAGGCAAGGAGAGAAAACCAGTAAGGGACAGTAGGACGAGGAACAGAATCCGAGAGGGCACCGAGACACGGAATTGGAAAGCGGAGCCGAGACGTGCAGAGAGCGATCGAAAGGTGATCAAGACTTGGGAGACGAAAGATGAGGCTGTAAACTTTGGGAGTATTTTAAGAATAGGAATTCCGGACTTCGGAACAGGATTGGAAGATTTGACAAAATCGGTCGCCGAATGGAATGAGAGCTACCCAAAAGTGAAGAAATGAATTACTTTGGGCCAGCTCTCTCTCCACTCGGAGAAACGAAATGCAGCAACAGGAA…	k141_1008_flag0_multi335.0000	1709	India	Anser anser	Embden Goose	Cloacal swab	-	-	8843
SRR10526824	SRR10526824_House_finch	AATCCAACCGGAGCAGTCGGACCCCGGACGTCGGAACCGGGCAGCTTCCTTGGAGATTGGAACCCGAAGAGAACGAGAGGGAGATGGAGGAGATTGTCAGAGAGCTTCAAGAGCAGGTAGAAAAGCTGAAAGTACGGGCCGGGATAGGCTCTCAACAACTGAAATTATCGGAATTTCCTGCTCCTGTGACCACCTGGGGAAGGACCCTCGAGAACGAGAGGGAGATGGAGGAGATTGTCAGAGAGCTTCAAGAGCAGGTAGAAAAGCTGAAAGTACGGGCCGGGATAGGCTCTCAACAACTGAAATTATCGGAATTTCCTGCTCCTGTGACCACCTGGGGAAGGACCCTCCAGAAGGGAGGTTGGATCTGCGCGAGGTTCGTTGGCGACCCTTCCGATG…	-	1813		Haemorhous mexicanus	House finch	-	PREPRINT Kishimoto et al. 2025	https://doi.org/10.1101/2025.01.08.631871	30427
SRR10526845	SRR10526845_European_serin	AATCCAACCGGAGCAGTTGGACCCCGGACGTCGGAACCGGGCAGCCTCCTTGGAGATTGGAACCCGAAGAGAACGAGAGGGAGATGGAGGAGATTGTCAGAGAGCTTCAAGAGCAGGTAGAAAAGCTGAAAGTACGGGCCGGGATAGGCTCTCAACAACTGAAATTATCGGAATTTCCTGCTCCTGTGACCACCTGGGGAAGGACCCTCCAGAAGGGAGGTTGGATCTGCGCGAGGTTCGTCGGCGACCCTTCCGATGCGCTGGCGAATCAGGACCTGAACAACCTCCTGGCAGGGATGGGAAGATCCGCCGCAAGAGGCAATCTCATTTTCTACAAAGGCGACCCTGTCGATGAGGATGAAGATCTCTACTCCGGTGAGCATGCAGCAGCGCAAGGTC…	-	1615		Serinus serinus	European serin	-	PREPRINT Kishimoto et al. 2025	https://doi.org/10.1101/2025.01.08.631871	37602
SRR13480241	SRR13480241_Monk_parakeet	CTCCTCTTCTCACACTTTCTCAGAAAGGTGCAGAGAGAGAGTTCAGCGGCCGACCCCAGAACCATACCCGGAGGAGTCGGCTTCCGGAGCGCAAGACCGGTGAACTCTCTTTGAAATTGGATCCCGAGGAGAGGAAGAGAGACATGGAGGAGATTGTCAGAGAGCTTCAAGAGCAGGTAGAAAAGCTGAAAGTACGGGCCGGGATAGGCTCTCAACAACTCAAATTATCGGAATTTCCTGCTCCAGTGACCACTTGGGGTAGAACCCTCCAGAAGGGAGGATGGATCTGCACAAGGTTCGTCGGCGATCCCTCCGATGCGCTTGCGAATCAGGATTTGAACAACCTCCTGGCAGGGATGGGAAGATCCGCCGTAAGAGGCAATCTCATTTTCTACAAGG…	-	1671		Myiopsitta monachus	Monk parakeet	Spleen	PREPRINT Kishimoto et al. 2025	https://doi.org/10.1101/2025.01.08.631871	176066
SRR13480248	SRR13480248_Monk_parakeet	CTCTTCTCGTTCCAATTTTCGACAGAAAATGGAGAGAGAGAATTGGGCGGCCGACCCCAGAATCCAACCGGGCAGTCGGACCCCGGACGCCGGAACCGGGCAGCTCCCTTGGAAATTGGAACCCGAAGAGAACGAGAGGGAGATGGAGGAGATTGTCAGAGAGCTTCAAGAGCAGGTAGAAAAGCTGAAAGTACGGGCCGGGATAGGCTCTCAACAACTGAAATTATCGGAATTTCCTGCTCCTGTGACCACCTGGGGAAGGACCCTCCAGAAGGGAGGTTGGATCTGCGCGAGGTTCGTCGGCGACCCTTCCGATGCGCTGGCGAATCAGGACCTTAACAACCTCTTAGCAGGGATGGGAAGATCCGCCGCAAGAGGCAATCTCATTTTCTACAAGGG…	-	1671		Myiopsitta monachus	Monk parakeet	Ovary	PREPRINT Kishimoto et al. 2025	https://doi.org/10.1101/2025.01.08.631871	176066
SRR13507971	SRR13507971_Black-headed_bunting	CGGGGGCTTCGGGGGACGAGACCCGTCTCCTGTGCTTCTCAAAGAAGACAGAGTCGGCCCGCCCCTCCGTCGCGACCCGATGGACAACTAACCCGAGAAAAGACCCAATGCCGGGAGGGGTCCCGAAGGGTACGTGCTCTCAGAGAAAGGGTCTGGATGGGGGCCAGAGGGATCAACTCTTTGAAAAATAGAATCTGGGGACTTAAATCCGGGGCTGGGAAGCACCGGATGGACCTTATAGGAGCGGCGGGGATAACGTCGACTCCTTTTCCCGGCTATAAGAGAATGGGGGGTGGGGAACGATCTGGACTCCCCCCCGGGTGGGAGGCGTCCGACAGTCCGGGCCCCAGTCCTTGGAGAGGATTGCTGAAGACACCTCCGGGGCAGCTGTCTACAAGC…	k141_32209_flag3_multi66.0386	1709	India	Emberiza melanocephala	Black-headed bunting	Hypothalamus (?)	-	-	357696
SRR21669561	SRR21669561_Pigeon	CGGGGGCTTCGGGGGACGAGGCTCGTCTCCTGTGCTTCTCAAAGAAGACAGAGTCGGCCCGCCCCTCCGTCGCGACCCGATGGACAACTAACCCGAGAAAAGACCCGAAGCCAGGAGAGGGCCCGAAGGGTACGTGTCCTCAGAGAAAGGGTCTGGATGGGGGCCAGAGGGATTCTCTCTTTGAAAAATAGATTCTGGGGACTTGAATCCGGGGCTGGGAAGTACCGGATGGCCCTTTTAGGAGCGGCGGGGATAACGTCGACTCCTTCCCCGGATATAAGAGAATGGGGGGCGGAGAACGATCTGGACTCCCCCCCGGGTGGGAGGCGTCCGACAGTCCGGTCCCCAGTCCTTGGAGAGGATTGCTGAAGAACACCTCCGGGGCAGCTGTCTACAAGC…	k141_72530_flag3_multi4294.0000	1708	China	Columba livia	Pigeon	Subcutaneous and visceral adipose tissues	-	-	8932
MT649207	MT649207_bat_deltavirus	CCUGGAGAAUCCGACUGAGGGGCCAGAUUUUUCUYAUCUUUCGAAAUAGAAAGAGGAAACUGGCUCCCUCUUCGGGCUUCCGGAUGGAGACUUGCCGACGAAGGACCCCAAAGGUCAGAGGAAUUUACCAAGAGAAUUAAAGGUAAAGGUAAAGAGUGGAGGAUUCUUGGGAGUUUCUCGGCAACAGCUGGCGGGAGGGGAAACGAAGGAGAGAUUCCCCGAGAAAGCUCGUGAAGCCCCGGAAUGAGUUUUUAAAAGAGAUCGGUAGGUAGAAUAGAGGAGAGUCCCCAAACCCCAAUUGACCUGAGGAGCAUCCCGAUUGGACUCCCCCGGGGCCUAAGCGUGUCCUGCGAAACACCCCCGAGACUCCCUAGGAAAAUAGAUAGGAAACACCUCCGG…	-	1694	Peru	Desmodus rotundus	Common vampire bat	Oropharyngeal swab	Bergner et al. (2021)	https://doi.org/10.1073/pnas.2019907118	9430
NC_076410.1	NC_076410_Termite_HDV-like_virus	CCUUCGCUGUGUUGGUUCUGCUGCUCCUCAACGAAGGGCUGGGACCCAAAUCAACAAUUUUCUCUUAAGAGAUAAAAUAAGUUGGUGGUCCCGCCCCGUUGGACCGCAGCAGGUAAGUCCAACUUUGCGAAGAUCGGGACAGAAGAGGGGUCGGGAACGUUGCGGGCAGGGGAGGAAGAGGAGGUCGUCAGGUGAAACACAACCCAAGACUUGGGAAAGCAGGGGAACAACAGGUGAACAUCUUGGUACAUACGGUAAGCAAUAGGGCACAGGAUAUCUCGGGAACCCGCUGUAUGAGGGGCUCCGUCAGACGAUCCGGGUAGGCCUGUUUCCAACCAAGAGAAGCUCCAUCCAGGGUGGACCUGACAAUUCCUCCGUUGGACUGGCGGCCCGCAACGA…	-	1591	Australia	Schedorhinotermes intermedius	Termite	-	Chang et al. (2019)	https://doi.org/10.1093/ve/vez021	1880962
Blue cells - this study
Green cells - SRA
